# Machine-guided design of synthetic cell type-specific *cis*-regulatory elements

**DOI:** 10.1101/2023.08.08.552077

**Authors:** SJ Gosai, RI Castro, N Fuentes, JC Butts, S Kales, RR Noche, K Mouri, PC Sabeti, SK Reilly, R Tewhey

## Abstract

*Cis*-regulatory elements (CREs) control gene expression, orchestrating tissue identity, developmental timing, and stimulus responses, which collectively define the thousands of unique cell types in the body. While there is great potential for strategically incorporating CREs in therapeutic or biotechnology applications that require tissue specificity, there is no guarantee that an optimal CRE for an intended purpose has arisen naturally through evolution. Here, we present a platform to engineer and validate synthetic CREs capable of driving gene expression with programmed cell type specificity. We leverage innovations in deep neural network modeling of CRE activity across three cell types, efficient *in silico* optimization, and massively parallel reporter assays (MPRAs) to design and empirically test thousands of CREs. Through *in vitro* and *in vivo* validation, we show that synthetic sequences outperform natural sequences from the human genome in driving cell type-specific expression. Synthetic sequences leverage unique sequence syntax to promote activity in the on-target cell type and simultaneously reduce activity in off-target cells. Together, we provide a generalizable framework to prospectively engineer CREs and demonstrate the required literacy to write regulatory code that is fit-for-purpose *in vivo* across vertebrates.
