## Supplementary Tables 1,3,7,8,9 for "Machine-guided design of synthetic cell type-specific *cis*-regulatory elements"

### Sheet: SupTable 1
Accession	Database	Discription	Link	Usage
ENCSR425FOI	ENCODE	GRCh38 reference sequence	https://www.encodeproject.org/files/GRCh38_no_alt_analysis_set_GCA_000001405.15/@@download/GRCh38_no_alt_analysis_set_GCA_000001405.15.fasta.gz
ENCSR425FOI	ENCODE	GRCh38 chrom sizes	https://www.encodeproject.org/files/GRCh38_EBV.chrom.sizes/@@download/GRCh38_EBV.chrom.sizes.tsv
ENCFF356LFX	ENCODE	GRCh38 blacklist	https://www.encodeproject.org/files/ENCFF356LFX/@@download/ENCFF356LFX.bed.gz
Homo_sapiens/241-mammalian-2020v2.bigWig	Zoonomia	PhyloP scores, human alignment	https://cgl.gi.ucsc.edu/data/cactus/241-mammalian-2020v2-hub/Homo_sapiens/241-mammalian-2020v2.bigWig	Comparison with Contrib scores
ENCFF274YGF	ENCODE	DHS K526 narrow bed	https://www.encodeproject.org/files/ENCFF274YGF/@@download/ENCFF274YGF.bed.gz	Functional characterization of Malinois genome-wide predictions
ENCFF972GVB	ENCODE	DHS K562 bigwig	https://www.encodeproject.org/files/ENCFF972GVB/@@download/ENCFF972GVB.bigWig	Functional characterization of Malinois genome-wide predictions
ENCFF748QCZ	ENCODE	DHS HepG2 narrow bed	https://www.encodeproject.org/files/ENCFF748QCZ/@@download/ENCFF748QCZ.bed.gz	Functional characterization of Malinois genome-wide predictions
ENCFF714ISB	ENCODE	DHS HepG2 bigwig	https://www.encodeproject.org/files/ENCFF714ISB/@@download/ENCFF714ISB.bigWig	Functional characterization of Malinois genome-wide predictions
ENCFF752OZB	ENCODE	DHS SK-N-SH narrow bed	https://www.encodeproject.org/files/ENCFF752OZB/@@download/ENCFF752OZB.bed.gz	Func char of Malinois genome-wide signal and Selection of DHS natural sequences
ENCFF280RMA	ENCODE	DHS SK-N-SH bigwig	https://www.encodeproject.org/files/ENCFF280RMA/@@download/ENCFF280RMA.bigWig	Func char of Malinois genome-wide signal and Selection of DHS natural sequences
ENCFF414OGC	ENCODE	DHS K562 bigwig	https://www.encodeproject.org/files/ENCFF414OGC/@@download/ENCFF414OGC.bigWig	Selection of DHS natural sequences
ENCFF185XRG	ENCODE	DHS K562 narrow bed	https://www.encodeproject.org/files/ENCFF185XRG/@@download/ENCFF185XRG.bed.gz	Selection of DHS natural sequences
ENCFF113VII	ENCODE	DHS HepG2 bigwig	https://www.encodeproject.org/files/ENCFF113VII/@@download/ENCFF113VII.bigWig	Selection of DHS natural sequences
ENCFF897NME	ENCODE	DHS HepG2 narrow bed	https://www.encodeproject.org/files/ENCFF897NME/@@download/ENCFF897NME.bed.gz	Selection of DHS natural sequences
ENCFF544LXB	ENCODE	H3K27ac K562 narrow bed	https://www.encodeproject.org/files/ENCFF544LXB/@@download/ENCFF544LXB.bed.gz	Selection of DHS natural sequences
ENCFF465GBD	ENCODE	H3K27ac K562 bigwig	https://www.encodeproject.org/files/ENCFF465GBD/@@download/ENCFF465GBD.bigWig	Functional characterization of Malinois genome-wide predictions
ENCFF392KDI	ENCODE	H3K27ac HepG2 narrow bed	https://www.encodeproject.org/files/ENCFF392KDI/@@download/ENCFF392KDI.bed.gz	Selection of DHS natural sequences
ENCFF493VUL	ENCODE	H3K27ac HepG2 bigwig	https://www.encodeproject.org/files/ENCFF493VUL/@@download/ENCFF493VUL.bigWig	Functional characterization of Malinois genome-wide predictions
ENCFF138VUT	ENCODE	H3K27ac SK-N-SH narrow bed	https://www.encodeproject.org/files/ENCFF138VUT/@@download/ENCFF138VUT.bed.gz	Selection of DHS natural sequences
ENCFF287KJY	ENCODE	H3K27ac SK-N-SH bigwig	https://www.encodeproject.org/files/ENCFF287KJY/@@download/ENCFF287KJY.bigWig	Functional characterization of Malinois genome-wide predictions
ENCFF045TVA	ENCODE	STARR-seq K562 enrichments bed	https://www.encodeproject.org/files/ENCFF045TVA/@@download/ENCFF045TVA.bed.gz	Functional characterization of Malinois genome-wide predictions
ENCFF611ZHY	ENCODE	STARR-seq K562 normalized signal bigwig	https://www.encodeproject.org/files/ENCFF611ZHY/@@download/ENCFF611ZHY.bigWig	Functional characterization of Malinois genome-wide predictions
ENCFF047LDJ	ENCODE	STARR-seq HepG2 enrichments bed	https://www.encodeproject.org/files/ENCFF047LDJ/@@download/ENCFF047LDJ.bed.gz	Functional characterization of Malinois genome-wide predictions
ENCFF032JIP	ENCODE	STARR-seq HepG2 normalized signal bigwig	https://www.encodeproject.org/files/ENCFF032JIP/@@download/ENCFF032JIP.bigWig	Functional characterization of Malinois genome-wide predictions
ENCSR926EJQ	ENCODE	Candidate Cis-Regulatory Elements (CTCF Only)	https://www.encodeproject.org/annotations/ENCSR926EJQ/	Intersection of DHS/Malinois Natural Sequences with cCREs
ENCSR405FRQ	ENCODE	Candidate Cis-Regulatory Elements (promoter-like)	https://www.encodeproject.org/annotations/ENCSR405FRQ/	Intersection of DHS/Malinois Natural Sequences with cCREs
ENCSR461KLY	ENCODE	Candidate Cis-Regulatory Elements (distal enhancer-like)	https://www.encodeproject.org/annotations/ENCSR471KRT/	Intersection of DHS/Malinois Natural Sequences with cCREs
ENCSR471KRT	ENCODE	Candidate Cis-Regulatory Elements (proximal enhancer-like)	https://www.encodeproject.org/annotations/ENCSR471KRT/	Intersection of DHS/Malinois Natural Sequences with cCREs
ENCFF996ECA	ENCODE	MPRA normalized count data for OL27 in SK-N-SH cells	https://www.encodeproject.org/files/ENCFF996ECA/@@download/ENCFF996ECA.tsv	MPRA experimental data used for Malinois training, validation, and testing
ENCFF018AMJ	ENCODE	MPRA normalized count data for OL27 in A549 cells	https://www.encodeproject.org/files/ENCFF018AMJ/@@download/ENCFF018AMJ.tsv	MPRA experimental data used for Malinois training, validation, and testing
ENCFF345ASG	ENCODE	MPRA normalized count data for OL27 in GM12878 cells	https://www.encodeproject.org/files/ENCFF345ASG/@@download/ENCFF345ASG.tsv	MPRA experimental data used for Malinois training, validation, and testing
ENCFF970OLE	ENCODE	MPRA normalized count data for OL27 in K562 cells	https://www.encodeproject.org/files/ENCFF970OLE/@@download/ENCFF970OLE.tsv	MPRA experimental data used for Malinois training, validation, and testing
ENCFF318XMJ	ENCODE	MPRA normalized count data for OL27 in HepG2 cells	https://www.encodeproject.org/files/ENCFF318XMJ/@@download/ENCFF318XMJ.tsv	MPRA experimental data used for Malinois training, validation, and testing
ENCFF821XQZ	ENCODE	MPRA normalized count data for OL28 in GM12878 cells	https://www.encodeproject.org/files/ENCFF821XQZ/@@download/ENCFF821XQZ.tsv	MPRA experimental data used for Malinois training, validation, and testing
ENCFF358MBK	ENCODE	MPRA normalized count data for OL28 in SK-N-SH cells	https://www.encodeproject.org/files/ENCFF358MBK/@@download/ENCFF358MBK.tsv	MPRA experimental data used for Malinois training, validation, and testing
ENCFF379XWL	ENCODE	MPRA normalized count data for OL28 in HepG2 cells	https://www.encodeproject.org/files/ENCFF379XWL/@@download/ENCFF379XWL.tsv	MPRA experimental data used for Malinois training, validation, and testing
ENCFF774CHX	ENCODE	MPRA normalized count data for OL28 in K562 cells	https://www.encodeproject.org/files/ENCFF774CHX/@@download/ENCFF774CHX.tsv	MPRA experimental data used for Malinois training, validation, and testing
ENCFF138DJM	ENCODE	MPRA normalized count data for OL28 in A549 cells	https://www.encodeproject.org/files/ENCFF138DJM/@@download/ENCFF138DJM.tsv	MPRA experimental data used for Malinois training, validation, and testing
ENCFF277DDE	ENCODE	MPRA normalized count data for OL29 in A549 cells	https://www.encodeproject.org/files/ENCFF277DDE/@@download/ENCFF277DDE.tsv	MPRA experimental data used for Malinois training, validation, and testing
ENCFF334EKU	ENCODE	MPRA normalized count data for OL29 in K562 cells	https://www.encodeproject.org/files/ENCFF334EKU/@@download/ENCFF334EKU.tsv	MPRA experimental data used for Malinois training, validation, and testing
ENCFF857FQR	ENCODE	MPRA normalized count data for OL29 in SK-N-SH cells	https://www.encodeproject.org/files/ENCFF857FQR/@@download/ENCFF857FQR.tsv	MPRA experimental data used for Malinois training, validation, and testing
ENCFF259NMG	ENCODE	MPRA normalized count data for OL29 in GM12878 cells	https://www.encodeproject.org/files/ENCFF259NMG/@@download/ENCFF259NMG.tsv	MPRA experimental data used for Malinois training, validation, and testing
ENCFF477LDL	ENCODE	MPRA normalized count data for OL29 in HepG2 cells	https://www.encodeproject.org/files/ENCFF477LDL/@@download/ENCFF477LDL.tsv	MPRA experimental data used for Malinois training, validation, and testing
ENCFF484JFE	ENCODE	MPRA normalized count data for OL30 in HepG2 cells	https://www.encodeproject.org/files/ENCFF484JFE/@@download/ENCFF484JFE.tsv	MPRA experimental data used for Malinois training, validation, and testing
ENCFF227KRF	ENCODE	MPRA normalized count data for OL30 in K562 cells	https://www.encodeproject.org/files/ENCFF227KRF/@@download/ENCFF227KRF.tsv	MPRA experimental data used for Malinois training, validation, and testing
ENCFF102ZVT	ENCODE	MPRA normalized count data for OL30 in A549 cells	https://www.encodeproject.org/files/ENCFF102ZVT/@@download/ENCFF102ZVT.tsv	MPRA experimental data used for Malinois training, validation, and testing
ENCFF418GRL	ENCODE	MPRA normalized count data for OL30 in GM12878 cells	https://www.encodeproject.org/files/ENCFF418GRL/@@download/ENCFF418GRL.tsv	MPRA experimental data used for Malinois training, validation, and testing
ENCFF333BAD	ENCODE	MPRA normalized count data for OL30 in SK-N-SH cells	https://www.encodeproject.org/files/ENCFF333BAD/@@download/ENCFF333BAD.tsv	MPRA experimental data used for Malinois training, validation, and testing
ENCFF307HBZ	ENCODE	MPRA normalized count data for OL31 in A549 cells	https://www.encodeproject.org/files/ENCFF307HBZ/@@download/ENCFF307HBZ.tsv	MPRA experimental data used for Malinois training, validation, and testing
ENCFF771HPB	ENCODE	MPRA normalized count data for OL31 in SK-N-SH cells	https://www.encodeproject.org/files/ENCFF771HPB/@@download/ENCFF771HPB.tsv	MPRA experimental data used for Malinois training, validation, and testing
ENCFF359KJL	ENCODE	MPRA normalized count data for OL31 in GM12878 cells	https://www.encodeproject.org/files/ENCFF359KJL/@@download/ENCFF359KJL.tsv	MPRA experimental data used for Malinois training, validation, and testing
ENCFF035HKU	ENCODE	MPRA normalized count data for OL31 in HepG2 cells	https://www.encodeproject.org/files/ENCFF035HKU/@@download/ENCFF035HKU.tsv	MPRA experimental data used for Malinois training, validation, and testing
ENCFF759PPO	ENCODE	MPRA normalized count data for OL31 in K562 cells	https://www.encodeproject.org/files/ENCFF759PPO/@@download/ENCFF759PPO.tsv	MPRA experimental data used for Malinois training, validation, and testing
ENCFF705AES	ENCODE	MPRA normalized count data for OL32 in GM12878 cells	https://www.encodeproject.org/files/ENCFF705AES/@@download/ENCFF705AES.tsv	MPRA experimental data used for Malinois training, validation, and testing
ENCFF256WKS	ENCODE	MPRA normalized count data for OL32 in A549 cells	https://www.encodeproject.org/files/ENCFF256WKS/@@download/ENCFF256WKS.tsv	MPRA experimental data used for Malinois training, validation, and testing
ENCFF352JAC	ENCODE	MPRA normalized count data for OL32 in HepG2 cells	https://www.encodeproject.org/files/ENCFF352JAC/@@download/ENCFF352JAC.tsv	MPRA experimental data used for Malinois training, validation, and testing
ENCFF147SMK	ENCODE	MPRA normalized count data for OL32 in K562 cells	https://www.encodeproject.org/files/ENCFF147SMK/@@download/ENCFF147SMK.tsv	MPRA experimental data used for Malinois training, validation, and testing
ENCFF311DJW	ENCODE	MPRA normalized count data for OL32 in SK-N-SH cells	https://www.encodeproject.org/files/ENCFF311DJW/@@download/ENCFF311DJW.tsv	MPRA experimental data used for Malinois training, validation, and testing
ENCFF350IJA	ENCODE	MPRA normalized count data for OL33 in HepG2 cells	https://www.encodeproject.org/files/ENCFF350IJA/@@download/ENCFF350IJA.tsv	MPRA experimental data used for Malinois training, validation, and testing
ENCFF815ORW	ENCODE	MPRA normalized count data for OL33 in SK-N-SH cells	https://www.encodeproject.org/files/ENCFF815ORW/@@download/ENCFF815ORW.tsv	MPRA experimental data used for Malinois training, validation, and testing
ENCFF402GOL	ENCODE	MPRA normalized count data for OL33 in GM12878 cells	https://www.encodeproject.org/files/ENCFF402GOL/@@download/ENCFF402GOL.tsv	MPRA experimental data used for Malinois training, validation, and testing
ENCFF865LNO	ENCODE	MPRA normalized count data for OL33 in A549 cells	https://www.encodeproject.org/files/ENCFF865LNO/@@download/ENCFF865LNO.tsv	MPRA experimental data used for Malinois training, validation, and testing
ENCFF755GRH	ENCODE	MPRA normalized count data for OL33 in K562 cells	https://www.encodeproject.org/files/ENCFF755GRH/@@download/ENCFF755GRH.tsv	MPRA experimental data used for Malinois training, validation, and testing
ENCFF440YVF	ENCODE	MPRA normalized count data for OL41 in SK-N-SH cells	https://www.encodeproject.org/files/ENCFF440YVF/@@download/ENCFF440YVF.tsv	MPRA experimental data used for Malinois training, validation, and testing
ENCFF703OIL	ENCODE	MPRA normalized count data for OL41_42 in K562 cells	https://www.encodeproject.org/files/ENCFF703OIL/@@download/ENCFF703OIL.tsv	MPRA experimental data used for Malinois training, validation, and testing
ENCFF927USI	ENCODE	MPRA normalized count data for OL41B in HepG2 cells	https://www.encodeproject.org/files/ENCFF927USI/@@download/ENCFF927USI.tsv	MPRA experimental data used for Malinois training, validation, and testing
ENCFF476FXK	ENCODE	MPRA normalized count data for OL41B in HCT116 cells	https://www.encodeproject.org/files/ENCFF476FXK/@@download/ENCFF476FXK.tsv	MPRA experimental data used for Malinois training, validation, and testing
ENCFF742ENC	ENCODE	MPRA normalized count data for OL42 in SK-N-SH cells	https://www.encodeproject.org/files/ENCFF742ENC/@@download/ENCFF742ENC.tsv	MPRA experimental data used for Malinois training, validation, and testing
ENCFF112HAT	ENCODE	MPRA normalized count data for OL42 in HepG2 cells	https://www.encodeproject.org/files/ENCFF112HAT/@@download/ENCFF112HAT.tsv	MPRA experimental data used for Malinois training, validation, and testing
ENCFF792IHA	ENCODE	MPRA normalized count data for OL42 in HCT116 cells	https://www.encodeproject.org/files/ENCFF792IHA/@@download/ENCFF792IHA.tsv	MPRA experimental data used for Malinois training, validation, and testing
ENCFF267VJA	ENCODE	MPRA normalized count data for OL43 in K562 cells	https://www.encodeproject.org/files/ENCFF267VJA/@@download/ENCFF267VJA.tsv	MPRA experimental data used for Malinois training, validation, and testing
ENCSR341GVP	ENCODE	CODA validation results using MPRA in K562 cells	https://www.encodeproject.org/functional-characterization-experiments/ENCSR341GVP/	MPRA experimental data for CODA validation
ENCSR959NUX	ENCODE	CODA validation results using MPRA in SK-N-SH cells	https://www.encodeproject.org/functional-characterization-experiments/ENCSR959NUX/	MPRA experimental data for CODA validation
ENCSR167HAR	ENCODE	CODA validation results using MPRA in HepG2 cells	https://www.encodeproject.org/functional-characterization-experiments/ENCSR167HAR/	MPRA experimental data for CODA validation

### Sheet: SupTable 3
Axes to parse on:
						notes:	floor
Model Type	Basset Branched
Cell Type	K562	SKNSH	HepG2			Balanced
Training data	boda/ukbb/gtex
Penalization Strategy	none	motif penalization				24k sequences	1000	FastSeqProp / SimulatedAnnealing
Activity score bin
Generator	FastSeqProp	AdaLead	SimulatedAnnealing
Controls	Negative	Postive				GTEx provides best gold standard controls
	Generators	Cell types	Bins	Penalization	Oligos	In analysis	In experiment	Expected n oligos
Primary	3	3	1	1	4000	TRUE	TRUE	36000
Penalization	1	3	1	5	1000	TRUE	TRUE	15000
Repressor	1	3	1	1	4000	TRUE	FALSE	0
Genome-Wide scan	1	3	1	1	4000	TRUE	TRUE	12000
Best DHS	1	3	1	1	4000	TRUE	TRUE	12000
Controls								1000
							Total	76000

### Sheet: SupTable 7
Data			Tuned
	batch_size	1076	Yes
	duplication_cutoff	0.5	Yes
	std_multiple_cut	6	No
	up_cutoff_move	3	No
	use_reverse_complements	TRUE	Yes
	conv1_channels	300	No
	conv1_kernel_size	19	No
	conv2_channels	200	No
	conv2_kernel_size	11	No
	conv3_channels	200	No
	conv3_kernel_size	7	No
	criterion_reduction	mean	Yes
Model
	n_linear_layers	1	Yes
	linear_channels	1000	No
	linear_activation	ReLU	Yes
	linear_dropout_p	0.116255	Yes
	n_branched_layers	3	Yes
	branched_channels	140	Yes
	branched_activation	ReLU	Yes
	branched_dropout_p	0.575707	Yes
	loss_criterion	L1KLmixed	Yes
	mse_scale	1	No
	kl_scale	5	Yes
	use_batch_norm	TRUE	No
Graph
	optimizer	Adam	No
	lr	0.00326587	Yes
	weight_decay	0.000343821	Yes
	amsgrad	TRUE	Yes
	beta1	0.866106	Yes
	beta2	0.879223	Yes
	scheduler	CosineAnnealingWarmRestarts	No
	T_0	4096	Yes
	T_mult	1	No
	eta_min	0	No
	last_epoch	-1	No
	scheduler_interval	step	No

### Sheet: SupTable 8
heart	5360,5391,6668,6677,6705,6707,6709,6713,6716,6721,5331,5636,6759,6767,6792,6798,6804,6808,6815
intestine	6093,5382,6206,6223,6657,6664,6667,6682,6702,6711,6227,5334,5627,6628,6738,6740,6743,6755,6761,6766,6770,6783,6788
kidney	5362,5916,5854,6266,6054,6666,6686,6690,6693,6719,5333,5637,6754,6762,6799,6802,6809
limbs	6341,5376,5328,5332,6359,6276,6361,5381,5830,6421,6659,6671,6676,6678,6680,6699,6700,5384
liver	6227,5367,5335,5336,5337,5648,5873,6130,6317,5638,5406,5407,5408,5409,5410,5411,5412,5413,6601,6642,6651,6654,6661,6674,6742,6744,6747,6756,6758,6763,6794,6814
lung	5363,6352,5390,6114,6358,5915,6653,6665,6684,6685,6691,6712,5338,6609,6750,6752,6760,6772,6807,6813,6818
neuron	5378,5397,5885,6031,6243,5880,6164,5354,5365,5372,5374,5852,5974,5987,6025,5864,5962,6099,6252,6100,6178,6315,5356,5634,6608,6748,6797
pancreas	6619,6662,6679,6695,6704,6732,6737,6746,6775,6777,6778,6781
spleen	5350,5640,6600,6703,6725,6741,6753,6757
stomach	5404,6047,6022,6376,6172,6670,6683,6692,6698,6714,6635,6745,6773,6789,6805

### Sheet: SupTable 9
Primer ID	Sequence
MPRA_v3_F	GCCAGAACATTTCTCTGGCCTAACTGGCCGCTTGACG
MPRA_v3_20I_R	CCGACTAGCTTGGCCGCCGACGCTCTTCCGATCT(N1:25252525)(N1)(N1)(N1)(N1)(N1)(N1)(N1)(N1)(N1)(N1)(N1)(N1)(N1)(N1)(N1)(N1)(N1)(N1)(N1)TCTAGAGGTTCGTCGACGCGATCGCAGGAGCCGCAGTG
MPRA_v3_GFP_Fusion_F	CACTGCGGCTCCTGCGATCTAACTGGCCGGTACCTGAGCTCGCTA
MPRA_v3_GFP_Fusion_R	TCTAGAGGTTCGTCGACGCGATTATTATCATTACTTGTACAGCTCGTCCATGC
MPRA_Illumina_GFP_F_v2	ACTGGAGTTCAGACGTGTGCTCTTCCGATCTCGCCCTGAGCAAAGA*C*C
Ilmn_P5_1stPCR_v2	ACTCTTTCCCTACACGACGCTCTTCCGAT*C*T
H11_bxb_lacZ:GFP_lin_F	GCCACCATGGCTCGCGATGATCCCGTC
pGL_minP_GFP_R	TGTCTGCTCGAAGCGGCCGGCCGCCCCGACTCTAGAATTA
sgRNA_H11lacZ	mG*mC*mU*rGrArUrGrGrArArCrArGrGrUrArArCrArArGrUrUrUrUrArGrArGrCrUrArGrArArArUrArGrCrArArGrUrUrArArArArUrArArGrGrCrUrArGrUrCrCrGrUrUrArUrCrArArCrUrUrGrArArArArArGrUrGrGrCrArCrCrGrArGrUrCrGrGrUrGrCmU*mU*mU*rU
20211206_24503__33072627__1223::al__hepg2__0_geneBlock	CTCGAGTGTCAATAGTACTACACCTGATCAAAGGTCAATAGCGGTACTTACGCAACGGCAGTGATTGCTGTGATTCAACATCCAGACAGGTGGTCCTACCTTGACCTTCTATCAATAGTAGGTGATAGGCTATGGCAACAGAGCATCCCTCTTTGATGGGGTTGAGTAATGGTCCAAAGGTCGGTACCAGGGCAAACATAGACTGTAGATCT
20211206_24503__33072627__1816::al__hepg2__0_geneBlock	CTCGAGTGCGGTGCACCTGTACCATTTGGCAACAATAGCCCTTTGATGCAGTGATTCATTGTGGTGACACAAGGTGATAAGGGTCAAAGGTGCACTGATTTATGACTCAATGACCCACTCTTGCTAGACCCACTAGTCAAATAGTCAATGACAGCATTGAGTGGAATGTTACCCTTTGATCTTCTTTGACGGCACCTGTACTTTGGAGATCT
20211207_100944__255626__132::sa__hepg2__0_geneBlock	CTCGAGGCTGTCGCCTGGCAGGTAACTATTAGGACGGCCCCGACAGTTTGCCCATTCTTCTCAGTACGCATTCTACTTGAGTGTTTACTAAGGTCTGTGCAGGGGCAAAGGTTCAATGGGCCCCTTTCAGAGGGATTACTCAGCAGGTTGCCTAACCTGAGTGAGTCTTATGTTAATGGTTAACCGTGGTATGAACCAAGATCAATAGATCT
20211207_152258__777391__191::sa__sknsh__0_geneBlock	CTCGAGACGGCGAGGCCGATGGCACGTGACGGATGCCGACTTCGTCAGTCTGATGGCATCGAGGAATCATATTGTATTCCGCCTGGCATCCTCAGTCGTGGCACGGTTCAGGATACATACGTATCTCCGGGATGCGTCGCAAGACGTGCCTGGCGTCTATACGTCACCTCCTTACGCCTTGGCATCTTTCTCCATCCTTGGAAAATAGATCT
20211207_212124__46481152__2927::al__sknsh__0_geneBlock	CTCGAGTCGCATCACGGAAGAAGATGCCTTAAGGACTTCCAGTAGCATCCTTATCCCGGAACAATGAAGATGCATCACTTGAGCTACGCATTTAATACGATGGGTGGAGCCGTAATATGGCTCCTTTTAAGGATGTATTGATGCCTTAGATTACGTCTTCAAGTATGACGTGATGCTCAATAAATCACAGCCTACGCATTGGTACCAGATCT
20211212_75659__621411__391::fsp__sknsh__0_geneBlock	TCTCGTCATCTAATCGCGGAGGAATCTCAGCCTCTTAACGAAGAAATCTCAGCATCCTCGGGGATTTGACGCATCCTCGGAGGATGCGTCCTGAGGAACTTCCTTGACGAAAACGGAAGACGTCTTCGAAGGATGCGCCCCGGATTTCCAGGAATTTAGAGTAATGCAGGCGTTTGTTCAATGGTCGATTAAAACTAAAT
20211206_24503__33072627__1223::al__hepg2__0_F	AAACACAGGCCAGATGGGCCCTCGAGTGTCAATAGTACTACAC
20211206_24503__33072627__1223::al__hepg2__0_R	ATATACCCTCTAGAGTCGAGAGATCTACAGTCTATGTTTGCCC
20211206_24503__33072627__1816::al__hepg2__0_F	AAACACAGGCCAGATGGGCCCTCGAGTGCGGTGCAC
20211206_24503__33072627__1816::al__hepg2__0_R	ATATACCCTCTAGAGTCGAGAGATCTCCAAAGTACAGGTGC
20211207_100944__255626__132::sa__hepg2__0_F	AAACACAGGCCAGATGGGCCCTCGAGGCTGTCGCCTG
20211207_100944__255626__132::sa__hepg2__0_R	ATATACCCTCTAGAGTCGAGAGATCTATTGATCTTGGTTCATACCA
20211207_152258__777391__191::sa__sknsh__0_F	AAACACAGGCCAGATGGGCCCTCGAGACGGCGAGGC
20211207_152258__777391__191::sa__sknsh__0_R	ATATACCCTCTAGAGTCGAGAGATCTATTTTCCAAGGATGGAGAAA
20211207_212124__46481152__2927::al__sknsh__0_F	AAACACAGGCCAGATGGGCCCTCGAGTCGCATCACGGAA
20211207_212124__46481152__2927::al__sknsh__0_R	ATATACCCTCTAGAGTCGAGAGATCTGGTACCAATGCGTAGG
20211212_75659__621411__391::fsp__sknsh__0_F	AAACACAGGCCAGATGGGCCCTCGAGTCTCGTCATCTAATCGC
20211212_75659__621411__391::fsp__sknsh__0_R	ATATACCCTCTAGAGTCGAGAGATCTATTTAGTTTTAATCGACCATTGAACA
